# GCN5a is a telomeric lysine acetyltransferase whose loss primes *Toxoplasma gondii* for latency

**DOI:** 10.1101/2025.01.14.633007

**Authors:** Vishakha Dey, Michael J. Holmes, Sandeep Srivastava, Emma H. Wilson, William J. Sullivan

## Abstract

*Toxoplasma gondii* is a protozoan parasite that causes persistent infection in warm-blooded vertebrates by undergoing differentiation from a replicative stage (tachyzoites) to a latent encysted stage (bradyzoites). Stage differentiation is critical for transmission and pathogenesis and relies on gene regulation driven by a network of transcription and epigenetic factors. We previously found in non-cystogenic type I RH strain parasites that the lysine acetyltransferase (KAT), GCN5a, is dispensable in tachyzoites but required to upregulate stress-response genes, suggesting a link with bradyzoite conversion. To address this possibility, we generated endogenously tagged GCN5a parasites and a genetic knockout in cystogenic type II Pru strain. We show that GCN5a protein, but not mRNA, increases during differentiation and complexes with unique protein partners, most of which contain AP2 domains. Pru strain tachyzoites lacking GCN5a augment bradyzoite-specific gene expression in the absence of stress. Loss of *GCN5a* slowed tachyzoite replication and heightened sensitivity to bradyzoite conversion but resulted in smaller cyst sizes compared to wildtype. Using CUT&Tag, we delineated the chromosomal occupancy of GCN5a relative to the essential KAT, GCN5b. While GCN5b localizes to coding regions, GCN5a surprisingly localizes exclusively to telomeres. These findings suggest that the loss of GCN5a leads to telomere dysfunction, which slows replication and promotes the transition to latency.

**IMPORTANCE:** *Toxoplasma gondii* is a single-celled parasite that persists in warm-blooded hosts, including humans, because it converts into latent tissue cysts. Switching from its replicating form into dormant cysts is a tightly regulated process that involves epigenetic factors such as lysine acetyltransferases GCN5a and GCN5b. This study is the first to examine the role of GCN5a in a cyst-forming *Toxoplasma* strain. We found that GCN5a protein, but not mRNA, increases during cyst development. Additionally, parasites lacking GCN5a replicate more slowly and are quicker to form cysts when stressed. We show that GCN5a and GCN5b work in different multi-protein complexes and localize to different areas of the genome; while GCN5b targets promoters of gene coding regions, GCN5a is exclusively found at telomeric regions. Our findings suggest a novel role for GCN5a in telomere biology that, when depleted, produces a fitness defect that favors development of latent stages.
