## Supplemental Table 1 for "GCN5a is a telomeric lysine acetyltransferase whose loss primes *Toxoplasma gondii* for latency"

### Sheet: Table_S1
Table S1. List of primers used in this study
Name	Sequence	Description	Template	Size of amplicon (bp)
Plasmid & Parasite Generation
GCN5a_Cas9_Fw	TCTTCGCTCTGTTTTAGAGCTAGAAATAGCAAG	change gRNA to target CAS9 to 3'end of GCN5a CDS TGME49_254555	pCas9-GFP	9680
GCN5a_Cas9_Rv	AGCAGCTTCTCAACTTGACATCCCCATTTAC
GCN5a-HA_donor_Fw	CTTCATCTGGCCCAAGGTCGAGGCTCTCGGGAGTTTCTTAATTAAAATTGGAAGTGGAGG	repair template for double homologous recombination to insert C-terminal HA tag and DHFR selection	pLIC-HA_DHFR	4338
GCN5a-HA_donor_Rv	AGGGCAGAAAAGAGCGTGACGGGCGAAGCAGCTCTACCAGGGTTTTCCCAGTCACGACG
5Cas9_Fw	GAAGCCTCCGGTTTTAGAGCTAGAAATAGCAAG	To replace gRNA of pCas9-GFP with gRNA targeting GCN5a near start codon (pCas9-gRNA1)	pCas9-GFP	9680
5Cas9_Rv	TTTTTTCCGGCAACTTGACATCCCCATTTAC
3Cas9_Fw	ATGCACTTGCGTTTTAGAGCTAGAAATAGCAAG	To replace gRNA of pCas9-GFP with gRNA targeting 3'UTR DHFR*-TS (pCas9-gRNA2)	pCas9-GFP	9680
3Cas9_Fw	AGAAGGAAAGCAACTTGACATCCCCATTTAC
G1_KpnI_Fw	CGAATTGGGTACCCAAGTAAGCAGAAGCACGCTG	amplify U6 gRNA1 for ligation with pCas9-gRNA2 to generate pCas9-dualgRNA	pCas9-gRNA1	678
G1_XhoI_Rv	TCGACCTCGAGAATTAACCCTCACTAAAGG
KO_Donor_Fw	CGCGTCATTCGAGTGTGCGTCGCGCTGGCGCCTCGCTTCTCCCATTCGCCATTCAGGCTAC	To amplify HXGPRT donor from pLIC-myc-HXGPRT	pLIC-myc_HXGPRT	1950
KO_Donor_Rv	CGGTGGCGGCCGCTCTAGAACTAGTGGATCGATCCCCCGGCACTAGTTCTACTCGAGGTCGACG
GCN5b_Cas9_Fw	CTCTCGGATAGTTTTAGAGCTAGAAATAGCAAG	To replace gRNA of pCas9-GFP with gRNA targeting GCN5b (TGME49_243440) CDS near stop codon	pCas9-GFP	9679
GCN5b_Cas9_Rv	AGGCCCGAACAACTTGACATCCCCATTTAC
GCN5b-HA_donor_Fw	AGACGAGGGGCTTGTGGGCGCGAAGCATCCGACATTTTTCTTAATTAAAATTGGAAGTGGAGG	repair template for double homologous recombination to insert C-terminal HA tag and DHFR selection	pLIC-HA_DHFR	4344
GCN5b-HA_donor_Rv	GGTACTGGTGCAGGACTCTTTGCAACGAGGATCGTCCCTCCAGGGTTTTCCCAGTCACGACG
Parasite Clone Confirmation
P1	ACTCAAGGCGCAGATTGCGG	To validate 5' integration of HA-DHFR into GCN5a locus	gDNA	1000
P2	GGCATAATCTGGAACATCGTAAGGATACG
P3	CGAATCCAGATGGAGATGGCTGTCTAG	To validate 3' integration of HA-DHFR into GCN5a locus	gDNA	750
P4	AGTCCTATATTTTAAGACATGCGTTTGTTTGGAAG
P5	CACCAGGGAAAGAGAAAGTCTCCC	To validate 5' integration of HXGPRT to replace GCN5a gene from endogeous locus	gDNA	1000
P6	GTCTTCAATGGGTTTGGACGCC
P7	ACGAGATGTTCCGCGACTTCG	To validate 3' integration of HXGPRT to replace GCN5a gene from endogeous locus with P4 as reverse primer	gDNA	980
P8	GGCGTTCCAGCAGCAGCA	To validate 5' integration of HA-DHFR into GCN5b locus with P6 as reverse primer	gDNA	250
P9	GAAGCGCAAAAACCACAAGCG	To validate 3' integration of HA-DHFR into GCN5b locus with P7 as forward primer	gDNA	576
qPCR Primers
qPCR_GCN5a_Fw	GGCTTCAGCAGCAAGATAACG	qPCR to target β-tubulin	cDNA from total mRNA
qPCR_GCN5a_Rv	TGCTGAGACGACACTCCATCA
qPCR_GCN5b_Fw	ACGAAGTTCAGTTGATGTTCAAGAA	qPCR to target β-tubulin	cDNA from total mRNA
qPCR_GCN5b_Rv	GTTACGAACTTGTCCAGCTCGTT
qPCR_Bag1_Fw	TGAGCGAGTGTCCGGTTATTT	qPCR to target β-tubulin	cDNA from total mRNA
qPCR_Bag1_Rv	TAGAACGCCGTTGTCCATTG
qPCR_Sag1_Fw	TACTCACCCAACAGGCAAATC	qPCR to target β-tubulin	cDNA from total mRNA
qPCR_Sag1_Rv	CACCAGCTATCTTCTGCTTCAG
qPCR_Tubulin_Fw	ATGTTCCGTGGTCGCATGT	qPCR to target β-tubulin	cDNA from total mRNA
qPCR_Tubulin_Rv	TGGGAATCCACTCAACGAAGT
qPCR_SubTel_Fw	ATGAAGTCACTCCGTCAGGTG	qPCR to target subtelomeric and telomeric region of chrIb	ChIP-DNA from GCN5a-HA and Pru
qPCR_Tel_Rv	CCCTAAACCCTAAACCCTAAACCC
